# Dual-site specificity of the archaeal tRNA m^2^G methyltransferase Trm14

**DOI:** 10.64898/2026.08.09.743744

**Authors:** Teppei Matsuda, Takashi Yokogawa, Soichiro Hidetaka, Manaka Sora, Aoi Ihara, Ayumu Toba, Kumpei Kawai, Go Norimoto, Akira Hirata, Hiroyuki Hori, Ryota Yamagami

**Affiliations:** Department of Applied Chemistry, Graduate School of Science and Engineering, Ehime University, Japan; Department of Chemistry and Biomolecular Science, Faculty of Engineering, Gifu University, Japan; Center for One Medicine Innovative Translational Research (COMIT), Gifu University, Japan; United Graduate School of Drug Discovery and Medical Information Sciences, Gifu University, Japan; Department of Natural Science, Division of Science and Technology, Graduate School of Sciences and Technology for Innovation, Tokushima University, Japan

**Keywords:** Archaea, tRNA, tRNA methyltransferase, tRNA methylation, dual-site specificity

## Abstract

*N*^2^-methylguanosine (m^2^G) is widely found at multiple positions in tRNAs across the three domains of life. Tryptophan tRNA from *Thermococcus kodakarensis* contains m^2^G at position 67. We previously proposed that the tRNA m^2^G methyltransferase Trm14 is responsible for m^2^G67 formation in tRNA^Trp^ from *T. kodakarensis*, although Trm14 was originally identified as the enzyme catalyzing m^2^G6 formation in tRNA^Cys^ in *Methanocaldococcus jannaschii*. Thus, it remained unclear whether Trm14 could also methylate G67. Here, we characterized archaeal Trm14. Biochemical analyses using recombinant *T. kodakarensis* Trm14 revealed that the enzyme catalyzes m^2^G formation at positions 6 and 67 in *T. kodakarensis* tRNA^Cys^ and tRNA^Trp^ transcripts, respectively. Mass spectrometric analyses demonstrated the loss of m^2^G6 and m^2^G67 in native tRNA^Cys^ and tRNA^Trp^, respectively, from a *T. kodakarensis trm14* gene disruptant strain, providing direct evidence for the dual-site specificity of *T. kodakarensis* Trm14. The growth phenotype of the *trm14* gene disruptant strain was comparable to that of the wild-type strain. In contrast, a *trm14*/*trm11* double disruptant, in which *trm11* encodes the tRNA m^2^G10/m^2^_2_G10 methyltransferase, exhibited severe growth retardation at 95 °C. This suggests that m^2^G6/m^2^G67 and m^2^G10/m^2^_2_G10 cooperatively contribute to cellular fitness at high temperatures. Biochemical analyses revealed that Trm14 methylates all 46 *T. kodakarensis* tRNA transcripts. Furthermore, we found that recombinant *M. jannaschii* Trm14 methylated both positions. In contrast, the bacterial ortholog TrmN modified only position 6 in tRNA. Overall, this study expands our understanding of archaeal Trm14 by demonstrating its broader substrate specificity and the physiological significance of these modifications under hyperthermophilic conditions.
