## Supplementary Table 2 for "Dual-site specificity of the archaeal tRNA m^2^G methyltransferase Trm14"

### Sheet: Sheet1
Primer name	Sequence (5' -> 3')	Note
trm14F	ATGAGACTCTTACTCACAACCTCC	Construction of plasmids for trm14 gene disruption in T. kodakarensis
trm14R	CTATTCCACAACATATGTGTGCAC	Construction of plasmids for trm14 gene disruption in T. kodakarensis
trm14-outF	CAAAGCCACCCTTCGGGGGGATACT	Construction of plasmids for trm14 gene disruption in T. kodakarensis
trm14-outR	GTTGAGGAGCTGGTTGAGGTCCTCCTTGTA	Construction of plasmids for trm14 gene disruption in T. kodakarensis
PYF	ATGGAGGAGAGCAGGCTCATT	Construction of plasmids for trm14 gene disruption in T. kodakarensis
PYR	TCAAACCACCTCCAGAATTTCC	Construction of plasmids for trm14 gene disruption in T. kodakarensis
pET30a_TkoTrm14_NdeI	GAAGGAGATATACATATGAGACTCTTACTCACAACCTCC	Construction of expression vector for T. ko Trm14 in E. coli
pET30a_TkoTrm14_BamHI	GAGCTCGAATTCGGATCCTTACTATTCCACAACATATGTGTGCAC	Construction of expression vector for T. ko Trm14 in E. coli
pE-HAT-SUMOpro_Amp_optimized_MJ0438	CTTTAAGAAGGAGATATACCATGGATTATTACGTTACACTTTCACCGGGTCTGGAAAAAATAAGTAAGAATGAGATCGAAAGCTTTGGTGGCAAAATCAAGGAAATCCGTGAAAACAAAGGTCGTATTTTCTTCTCTGGTGATCTGAAGCTGATCCCGAAAATCAACTATCTGTCCCGCACTATCGAGCGTATGAACATTTTACTGCATCGTGAAGAAATCCCGAACATCGCTCTGGACGACATCTACAAGCGCGTTTACAACATTGATTGGACGGAATGGATCAAAGAGAATCAGTCGTTCGCAATCCGTCCGCTGCGTGCTGGCGAACACAACTTTACCTCTATTGACATCGGTCGCGTAGCCGGCGAAGCGGTTATCAAGTCCTATCAGCGTGATA…	Construction of expression vector for M. ja Trm14 in E. coli
