## Supplementary Table 3 for "Dual-site specificity of the archaeal tRNA m^2^G methyltransferase Trm14"

### Sheet: Sheet1
RNA name	sequence(5'->3')	Forward oligo (5' -> 3')	Reverse oligo (5' -> 3')
Tko tRNA-Trp	GGGGGCGUGGUGUAGCCUGGUCCAUCAUCGCGGGCUCCAGACCCGCGGACCGGGGUUCAAAUCCCCGCGCCCCCACCA	GCCTAATACGACTCACTATAGGGGGCGTGGTGTAGCCTGGTCCATCATCGCGGGCTCCAGACCCG	TGGTGGGGGCGCGGGGATTTGAACCCCGGTCCGCGGGTCTGGAGCCCGCGATGATGGACC
Tko tRNA-Trp_C6A	GGGGGAGUGGUGUAGCCUGGUCCAUCAUCGCGGGCUCCAGACCCGCGGACCGGGGUUCAAAUCCCCGCGCCCCCACCA	GCCTAATACGACTCACTATAGGGGGAGTGGTGTAGCCTGGTCCATCATCGCGGGCTCCAGACCC	TGGTGGGGGCGCGGGGATTTGAACCCCGGTCCGCGGGTCTGGAGCCCGCGATGATGGACCAG
Tko tRNA-Cys	GCCGGGAUAGCCUAGAGGCGAGGCGAGGGACUGCAGAUCCCUUUCACCCGGGUUCAAAUCCCGGUCCCGGCUCCA	GCCTAATACGACTCACTATAGCCGGGATAGCCTAGAGGCGAGGCGAGGGACTGCAGATCCCTTTCACCCGGGTTCAAATCCCGGTCC	TGGAGCCGGGACCGGGATTTGAACCCGGGTGAAAGGG
Tko tRNA-Cys_C67A	GCCGGGAUAGCCUAGAGGCGAGGCGAGGGACUGCAGAUCCCUUUCACCCGGGUUCAAAUCCCGGUACCGGCUCCA	GCCTAATACGACTCACTATAGCCGGGATAGCCTAGAGGCGAGGCGAGGGACTGCAGATCCCTTTCACCCGGGTTCAAATCCCGGTACC	TGGAGCCGGTACCGGGATTTGAACCCGGGTGAAAGGG
Tko tRNA-Cys_A7G_U66C	GCCGGGGUAGCCUAGAGGCGAGGCGAGGGACUGCAGAUCCCUUUCACCCGGGUUCAAAUCCCGGCCCCGGCUCCA	GCCTAATACGACTCACTATAGCCGGGGTAGCCTAGAGGCGAGGCGAGGGACTGCAGATCCCTTTCACCC	TGGAGCCGGGGCCGGGATTTGAACCCGGGTGAAAGGGATCTGCAGTCCCTCGCC
Tko tRNA-Gln-CTG	AGCCCCGUGGUGUAGCGGCCAAGCAUGCGGGACUCUGGAUCCCGCGACCGGGGUUCGAAUCCCCGCGGGGCUACCA	GCCTAATACGACTCACTATAGGGAGACCACAACGGTTTCCCTCTAGAAGCCCCGTGGTGTAGCGGCCAAGCATGCGGGACTCTGGATCCCGCGACCGG	TGGTAGCCCCGCGGGGATTCGAACCCCGGTCGCGGGATCCAGAGTCCCGC
Tko tRNA-Gln-CTG_U1G_A72C	GGCCCCGUGGUGUAGCGGCCAAGCAUGCGGGACUCUGGAUCCCGCGACCGGGGUUCGAAUCCCCGCGGGGCCACCA	GCCTAATACGACTCACTATAGGCCCCGTGGTGTAGCGGCCAAGCATGCG	TGGTGGCCCCGCGGGGATTCGAACCCCGGTCGCGGGATCCAGAGTCCCGCATGCTTGGCCGCTACACCACGGG
Tko tRNA-Leu-CAA	GCGGGGGUUGCCGAGCCUGGUCAAAGGCGGUGGACUCAAGAUCCACUCCCGCAGGGGUUCCGGGGUUCAAAUCCCCGCCCCCGCACCA	GCCTAATACGACTCACTATAGCGGGGGTTGCCGAGCCTGGTCAAAGG	TGGTGCGGGGGCGGGGATTTGAACCCCGGAACCCCTGCGGGAGTGGATCTTGAGTCCACCGCCTTTGACCAGGCTCGGCAACCCCCG
Tko tRNA-Leu-CAA_G1A_C72U	ACGGGGGUUGCCGAGCCUGGUCAAAGGCGGUGGACUCAAGAUCCACUCCCGCAGGGGUUCCGGGGUUCAAAUCCCCGCCCCCGUACCA	GCCTAATACGACTCACTATAGGGAGACCACAACGGTTTCCCTCTAGAACGGGGGTTGCCGAGCCTGGTCAAAGGC	TGGTACGGGGGCGGGGATTTGAACCCCGGAACCCCTGCGGGAGTGGATCTTGAGTCCACCGCCTTTGACCAGGCTCGGCAACCCCC
Tko tRNA-Leu-CAA_G3A_C70U	GCAGGGGUUGCCGAGCCUGGUCAAAGGCGGUGGACUCAAGAUCCACUCCCGCAGGGGUUCCGGGGUUCAAAUCCCCGCCCCUGCACCA	GCCTAATACGACTCACTATAGCAGGGGTTGCCGAGCCTGGTCAAAGGCGGTGGACTCAAGATCCACTCCC	TGGTGCAGGGGCGGGGATTTGAACCCCGGAACCCCTGCGGGAGTGGATCTTGAGTCCACCGCCTTTG
Tko tRNA-Leu-CAA_G5U_C68A	GCGGUGGUUGCCGAGCCUGGUCAAAGGCGGUGGACUCAAGAUCCACUCCCGCAGGGGUUCCGGGGUUCAAAUCCCCGCCACCGCACCA	GCCTAATACGACTCACTATAGCGGTGGTTGCCGAGCCTGGTCAAAGGCGGTGGACTCAAGATCCACTCCCGCAGGGGTTCCGGGGTTC	TGGTGCGGTGGCGGGGATTTGAACCCCGGAACCCCTGCGGGAGTGG
Tko tRNA-Leu-CAA_G7A_C66U	GCGGGGAUUGCCGAGCCUGGUCAAAGGCGGUGGACUCAAGAUCCACUCCCGCAGGGGUUCCGGGGUUCAAAUCCCCGUCCCCGCACCA	GCCTAATACGACTCACTATAGCGGGGATTGCCGAGCCTGGTCAAAGGCGGTGGACTCAAGATCCACTCCC	TGGTGCGGGGACGGGGATTTGAACCCCGGAACCCCTGCGGGAGTGGATCTTGAGTCCACCGCCTTTG
Tko tRNA-Leu-CAA_C66U	GCGGGGGUUGCCGAGCCUGGUCAAAGGCGGUGGACUCAAGAUCCACUCCCGCAGGGGUUCCGGGGUUCAAAUCCCCGUCCCCGCACCA	GCCTAATACGACTCACTATAGCGGGGGTTGCCGAGCCTGGTCAAAG	TGGTGCGGGGACGGGGATTTGAACCCCGGAACCCCTGCGGGAGTGGATCTTGAGTCCACCGCCTTTGACCAGGCTCGGCAACCCCCGC
Tko tRNA-Phe	GGGGCGGUAGCUCAGCCUGGGAGAGCGCCGGACUGAAGAUCCGGGUGUCGGGGGUUCAAAUCCCCCUCGCCCCACCA	GCCTAATACGACTCACTATAGGGGCGGTAGCTCAGCCTGGGAGAGCGCCGGACTGAAGATCCGGGTGTCGGGG	TGGTGGGGCGAGGGGGATTTGAACCCCCGACACCCGGATCTTCAGTCCGGC
Tko tRNA-Phe_U66C	GGGGCGGUAGCUCAGCCUGGGAGAGCGCCGGACUGAAGAUCCGGGUGUCGGGGGUUCAAAUCCCCCCCGCCCCACCA	GCCTAATACGACTCACTATAGGGGCGGTAGCTCAGCCTGGGAGAGCGC	TGGTGGGGCGGGGGGGATTTGAACCCCCGACACCCGGATCTTCAGTCCGGCGCTCTCCCAGGCTGAGCTACCGC
Mja tRNA-Cys	GCCGGGGUAGUCUAGGGGCUAGGCAGCGGACUGCAGAUCCGCCUUACGUGGGUUCAAAUCCCACCCCCGGCUCCA	GCCTAATACGACTCACTATAGCCGGGGTAGTCTAGGGGCTAGGCAGCGGACTGCAGATCCGCCTTACGTGGG	TGGAGCCGGGGGTGGGATTTGAACCCACGTAAGGCGGATCTGCAGTCCGC
Mja tRNA-Ile2	GGGCCCGUAGCUCAGCCUGGUCAGAGCGCUCGGCUCAUAACCGAGUGGUCAAGGGUUCAAAUCCCUUCGGGCCCACCA	GCCTAATACGACTCACTATAGGGCCCGTAGCTCAGCCTGGTCAGAGCGCTC	TGGTGGGCCCGAAGGGATTTGAACCCTTGACCACTCGGTTATGAGCCGAGCGCTCTGACCAGGCTGAGCTACG
Tth tRNA-Tyr	GGGCAGGUGCCCGAGCGGCCAAAGGGGACGGUCUGUAAAACCGUUGGCGUAUGCCUUCGCUGGUUCGAAUCCAGCCCUGCCCACCA	GCCTAATACGACTCACTATAGGGCAGGTGCCCGAGCGGCCAAAGGGGACGG	TGGTGGGCAGGGCTGGATTCGAACCAGCGAAGGCATACGCCAACGGTTTTACAGACCGTCCCCTTTGGCCGCTCGGGCAC
Tth tRNA-Phe	GCCGAGGUAGCUCAGUUGGUAGAGCAUGCGACUGAAAAUCGCAGUGUCGGCGGUUCGAUUCCGCCCCUCGGCACCA	GCCTAATACGACTCACTATAGCCGAGGTAGCTCAGTTGGTAGAGCATGCGAC	TGGTGCCGAGGGGCGGAATCGAACCGCCGACACTGCGATTTTCAGTCGCATGCTCTACCAACTGAGCTACCTCG
Tth tRNA-Thr-CGT	GCCGGUGUAGCUCAGCGGUAGAGCAACCGCCUCGUAAGCGGUAGGCCGCCGGUUCAAAUCCGGCCACCGGCUCCA	GCCTAATACGACTCACTATAGCCGGTGTAGCTCAGCGGTAGAGCAACCGCCTCGTAAGCGGTAGGCCGCCGG	TGGAGCCGGTGGCCGGATTTGAACCGGCGGCCTACCGCTTACGAGGCG
Tth tRNA-Glu-TTC	GGCCCCAUCGACUAGCGGUUAGGUCACCGGCCUUUCAAGCCGGCGGCGGGGGUUCGAGUCCCCCUGGGGUCACCA	GCCTAATACGACTCACTATAGGCCCCATCGACTAGCGGTTAGGTCACCGGCCTTTCAAGCCGGCGGCGGG	TGGTGACCCCAGGGGGACTCGAACCCCCGCCGCCGGCTTGAAAGGCCG
Tth tRNA-Asp	GGCCCCGUGGUGUAGUUGGUUAACACACCCGCCUGUCACGUGGGAGAUCGCGGGUUCGAGUCCCGUCGGGGCCGCCA	GCCTAATACGACTCACTATAGGCCCCGTGGTGTAGTTGGTTAACACACCCGCCTGTCACGTGGGAGAtCGCGGGTTCGAG	TGGCGGCCCCGACGGGACTCGAACCCGCGATCTCCCACGTGACAG
